# Transcriptomic analysis of genotypes derived from *Rosa wichurana* unveils molecular mechanisms associated with quantitative resistance to *Diplocarpon rosae*

**DOI:** 10.1101/2025.06.13.659350

**Authors:** L. Lambelin, T. Thouroude, J. Jeauffre, J. Chameau, C. Vilfroy, C. Boursier, S. Aubourg, S. Pelletier, D. C. Lopez Arias, L. Hibrand-Saint Oyant, V. Soufflet-Freslon, F. Foucher, S. Paillard

**Affiliations:** IRHS-UMR1345, Université d’Angers, INRAE, Institut Agro, SFR 4207 QuaSaV, 49071 Beaucouzé, France; ANAN, SFR 4207 QuaSaV, 49071 Beaucouzé, France; University of Minnesota, Saint Paul, MN, USA

**Keywords:** *Rosa*, black spot disease, defense response, QTL, RNA-seq

## Abstract

Black spot disease, caused by the hemibiotrophic fungus *Diplocarpon rosae*, is a major foliar disease of garden roses. Resistant cultivars offer an alternative to fungicides, but the genetic basis of resistance is not well known. Understanding these mechanisms is essential for the effective and durable deployment of resistant cultivars. A hybrid of *Rosa wichurana* (RW) exhibits quantitative resistance to black spot. Analysis of an F1 progeny from a cross between RW and the susceptible cultivar *Rosa chinensis* ‘Old Blush’ showed that RW’s resistance mainly involves two Quantitative Trait Loci (QTLs), on linkage groups 3 (B3) and 5 (B5). This study aimed to better characterize the molecular mechanisms underlying these QTLs. RNA sequencing was performed on inoculated and non-inoculated samples of RW and four F1 genotypes with different QTL combinations, at 0, 3, and 5 days post-inoculation (dpi). The comparison of inoculated and non-inoculated samples revealed that most genes were differentially expressed at 3 dpi. For all the genotypes, we observed shifts in expression of genes involved in plant defense, as well as genes participating in hormonal pathways and calcium-mediated signaling. Genotypes harboring QTL B3 showed “classic” defense responses involving pathogen recognition, signaling, ROS production, callose deposition, and localized cell death. In contrast, QTL B5 was associated with few shared DEGs, making it harder to define its role. The quantitative nature of RW’s resistance may result in this complex regulation of gene expression.

**Key message:** Two QTLs derived from *Rosa wichurana* contribute differently to rose black spot resistance, with QTL B3 linked to classical defense responses and QTL B5 suggesting a more complex regulatory mechanism.
