## Supplementary material for "Transcriptomic analysis of genotypes derived from *Rosa wichurana* unveils molecular mechanisms associated with quantitative resistance to *Diplocarpon rosae*": Online Resource 1

### Sheet: Figure
Genotype	Treatment	Time	Repetition	D. rosae counts	Total reads	Fungal reads (%)
RW	I	0dpi	A	4844	130561380	0.00371013
RW	I	0dpi	B	7295	107200020	0.00680504
RW	I	0dpi	C	4618	123067360	0.00375242
RW	I	3dpi	A	11994	129515080	0.0092607
RW	I	3dpi	B	3712	131039144	0.00283274
RW	I	3dpi	C	4611	115073614	0.004007
RW	I	5dpi	A	3421	144111344	0.00237386
RW	I	5dpi	B	3234	137451190	0.00235284
RW	I	5dpi	C	1248	142296876	0.00087704
RW	NI	0dpi	A	56	126791438	4.4167e-05
RW	NI	0dpi	B	7	138627628	5.0495e-06
RW	NI	0dpi	C	8585	129752344	0.00661645
RW	NI	3dpi	A	88	109656252	8.02508e-05
RW	NI	3dpi	B	58	119368840	4.85889e-05
RW	NI	3dpi	C	58	101571384	5.71027e-05
RW	NI	5dpi	A	68	117608884	5.78188e-05
RW	NI	5dpi	B	30	151592070	1.979e-05
RW	NI	5dpi	C	8	91019514	8.78932e-06
OW9008 (B3B5A)	I	0dpi	A	1012	61263416	0.00165188
OW9008 (B3B5A)	I	0dpi	B	1406	54976968	0.00255743
OW9008 (B3B5A)	I	0dpi	C	1330	66029748	0.00201424
OW9008 (B3B5A)	I	3dpi	A	1983	54881140	0.00361326
OW9008 (B3B5A)	I	3dpi	B	1983	68412912	0.00289858
OW9008 (B3B5A)	I	3dpi	C	1503	54213694	0.00277236
OW9008 (B3B5A)	I	5dpi	A	391	54136242	0.000722252
OW9008 (B3B5A)	I	5dpi	B	471	51065758	0.00092234
OW9008 (B3B5A)	I	5dpi	C	268	81521910	0.000328746
OW9008 (B3B5A)	NI	0dpi	A	9	56110202	1.60399e-05
OW9008 (B3B5A)	NI	0dpi	B	1	65720350	1.5216e-06
OW9008 (B3B5A)	NI	0dpi	C	9	58949076	1.52674e-05
OW9008 (B3B5A)	NI	3dpi	A	6	62092900	9.66294e-06
OW9008 (B3B5A)	NI	3dpi	B	4	68691518	5.82314e-06
OW9008 (B3B5A)	NI	3dpi	C	13	63619930	2.04338e-05
OW9008 (B3B5A)	NI	5dpi	A	21	65006178	3.23046e-05
OW9008 (B3B5A)	NI	5dpi	B	10	62695792	1.595e-05
OW9008 (B3B5A)	NI	5dpi	C	7	74732082	9.36679e-06
OW9103 (B3)	I	0dpi	B	1662	52586438	0.00316051
OW9103 (B3)	I	0dpi	C	5393	67532826	0.00798575
OW9103 (B3)	I	3dpi	A	2829	53508730	0.00528699
OW9103 (B3)	I	3dpi	B	4021	68828268	0.00584208
OW9103 (B3)	I	3dpi	C	4694	57125510	0.00821699
OW9103 (B3)	I	5dpi	A	3720	69755764	0.00533289
OW9103 (B3)	I	5dpi	B	471	54728442	0.000860613
OW9103 (B3)	I	5dpi	C	894	78220282	0.00114293
OW9103 (B3)	NI	0dpi	A	10	64940406	1.53987e-05
OW9103 (B3)	NI	0dpi	B	24	64291116	3.73302e-05
OW9103 (B3)	NI	0dpi	C	14	59899752	2.33724e-05
OW9103 (B3)	NI	3dpi	A	19	71173702	2.66953e-05
OW9103 (B3)	NI	3dpi	B	20	68039032	2.93949e-05
OW9103 (B3)	NI	3dpi	C	26	60435548	4.3021e-05
OW9103 (B3)	NI	5dpi	A	77	70078808	0.000109876
OW9103 (B3)	NI	5dpi	B	105	67296738	0.000156025
OW9103 (B3)	NI	5dpi	C	12	68427850	1.75367e-05
OW9004 (B5AB.1)	I	0dpi	A	1252	66379596	0.00188612
OW9004 (B5AB.1)	I	0dpi	B	2144	60658082	0.00353457
OW9004 (B5AB.1)	I	0dpi	C	2263	46323384	0.00488522
OW9004 (B5AB.1)	I	3dpi	A	1760	54676084	0.00321896
OW9004 (B5AB.1)	I	3dpi	B	839	65220236	0.00128641
OW9004 (B5AB.1)	I	3dpi	C	3467	62507438	0.00554654
OW9004 (B5AB.1)	I	5dpi	A	1038	55497932	0.00187034
OW9004 (B5AB.1)	I	5dpi	B	196	56493510	0.000346943
OW9004 (B5AB.1)	I	5dpi	C	221	73290632	0.000301539
OW9004 (B5AB.1)	NI	0dpi	B	8	67536134	1.18455e-05
OW9004 (B5AB.1)	NI	0dpi	C	7	57753352	1.21205e-05
OW9004 (B5AB.1)	NI	3dpi	A	9	66239388	1.35871e-05
OW9004 (B5AB.1)	NI	3dpi	B	5	58743194	8.51162e-06
OW9004 (B5AB.1)	NI	3dpi	C	18	61730884	2.91588e-05
OW9004 (B5AB.1)	NI	5dpi	A	7	66138590	1.05838e-05
OW9004 (B5AB.1)	NI	5dpi	B	4	73549488	5.43852e-06
OW9004 (B5AB.1)	NI	5dpi	C	6	68458404	8.76445e-06
OW9166 (B5AB.2)	I	0dpi	A	4839	70748412	0.00683973
OW9166 (B5AB.2)	I	0dpi	B	3257	64808616	0.00502557
OW9166 (B5AB.2)	I	0dpi	C	3414	63711494	0.00535853
OW9166 (B5AB.2)	I	3dpi	A	6493	63086364	0.0102922
OW9166 (B5AB.2)	I	3dpi	B	2616	64927076	0.00402914
OW9166 (B5AB.2)	I	3dpi	C	7929	64433294	0.0123057
OW9166 (B5AB.2)	I	5dpi	A	3595	66094896	0.00543915
OW9166 (B5AB.2)	I	5dpi	B	2579	70280284	0.00366959
OW9166 (B5AB.2)	I	5dpi	C	615	47888828	0.00128422
OW9166 (B5AB.2)	NI	0dpi	A	11	53361836	2.0614e-05
OW9166 (B5AB.2)	NI	0dpi	B	33	61832842	5.33697e-05
OW9166 (B5AB.2)	NI	0dpi	C	2	62222686	3.21426e-06
OW9166 (B5AB.2)	NI	3dpi	A	32	53256600	6.00864e-05
OW9166 (B5AB.2)	NI	3dpi	B	6	58520478	1.02528e-05
OW9166 (B5AB.2)	NI	3dpi	C	13	58098060	2.2376e-05
OW9166 (B5AB.2)	NI	5dpi	A	88	54581298	0.000161227
OW9166 (B5AB.2)	NI	5dpi	B	7	74674302	9.37404e-06
OW9166 (B5AB.2)	NI	5dpi	C	7	59166616	1.1831e-05
