## Supplementary material for "Transcriptomic analysis of genotypes derived from *Rosa wichurana* unveils molecular mechanisms associated with quantitative resistance to *Diplocarpon rosae*": Online Resource 2

### Sheet: Quality_control_reads
Supplementary Table Quality control of transcriptome data
Sample_id	Total number of reads in raw data	Total number of reads in clean data	Total number of bases in clean data	GC content in clean data	Q20 in clean data	Q30 in clean data	Mapping rate
OW9004_I_0A	71842030	66379596	9865475615	0.475257	0.98324	0.942977	0.819601
OW9004_I_0B	66477062	60658082	9036381866	0.475122	0.982485	0.940176	0.812212
OW9004_I_0C	50484086	46323384	6866280135	0.475923	0.983814	0.944189	0.816412
OW9004_I_3A	60257318	54676084	8143498500	0.47438	0.982323	0.939228	0.820853
OW9004_I_3B	71806526	65220236	9669884275	0.477487	0.983583	0.944159	0.786918
OW9004_I_3C	68619338	62507438	9288983337	0.479783	0.983182	0.942843	0.793651
OW9004_I_5A	60880626	55497932	8244515939	0.477648	0.983385	0.94345	0.81657
OW9004_I_5B	62489900	56493510	8359979243	0.4766	0.983769	0.944566	0.816965
OW9004_I_5C	81674106	73290632	10874937287	0.477176	0.983295	0.943211	0.803269
OW9004_N_0B	74737872	67536134	10030083026	0.476961	0.982672	0.940714	0.809725
OW9004_N_0C	63700758	57753352	8569087627	0.477235	0.983746	0.944571	0.812777
OW9004_N_3A	72455214	66239388	9822852435	0.476174	0.983562	0.943722	0.810786
OW9004_N_3B	65022630	58743194	8722973162	0.477702	0.982245	0.939117	0.825415
OW9004_N_3C	68127432	61730884	9167467672	0.478848	0.983156	0.942749	0.782949
OW9004_N_5A	72739680	66138590	9816969279	0.476285	0.983374	0.943194	0.824378
OW9004_N_5B	82046284	73549488	10911132316	0.479173	0.982895	0.941834	0.799419
OW9004_N_5C	75504592	68458404	10129037400	0.475938	0.983042	0.942234	0.809091
OW9008_I_0A	67249650	61263416	9081078361	0.475543	0.982046	0.939019	0.796068
OW9008_I_0B	60790402	54976968	8131520299	0.477192	0.983145	0.94258	0.796322
OW9008_I_0C	72661744	66029748	9804803304	0.475326	0.983014	0.941982	0.823251
OW9008_I_3A	60356052	54881140	8142263921	0.480661	0.982835	0.941376	0.78305
OW9008_I_3B	76403924	68412912	10164883707	0.480412	0.982701	0.941097	0.785854
OW9008_I_3C	59471936	54213694	8034615372	0.477492	0.983527	0.943663	0.803453
OW9008_I_5A	59621340	54136242	7938099027	0.482386	0.982816	0.941958	0.749268
OW9008_I_5B	55822268	51065758	7575001388	0.478703	0.983604	0.944293	0.811948
OW9008_I_5C	90195840	81521910	12116428471	0.473113	0.981587	0.93709	0.80891
OW9008_N_0A	61747318	56110202	8306524244	0.477746	0.983352	0.943116	0.813565
OW9008_N_0B	73495350	65720350	9742960773	0.479618	0.980677	0.936818	0.802909
OW9008_N_0C	64423952	58949076	8759308839	0.47431	0.983165	0.942587	0.80369
OW9008_N_3A	68873636	62092900	9212307156	0.478511	0.98261	0.940862	0.807703
OW9008_N_3B	76140396	68691518	10207972617	0.475958	0.983402	0.943392	0.811109
OW9008_N_3C	70210556	63619930	9447354585	0.477956	0.98344	0.943707	0.799664
OW9008_N_5A	71315590	65006178	9665303889	0.475768	0.982684	0.940832	0.817507
OW9008_N_5B	68936672	62695792	9285538509	0.476278	0.983871	0.944977	0.815669
OW9008_N_5C	82720620	74732082	11107368027	0.476751	0.983169	0.942532	0.796882
OW9103_I_0B	58577400	52586438	7851978237	0.479041	0.981237	0.935509	0.829064
OW9103_I_0C	75647978	67532826	10003900711	0.478216	0.98351	0.943812	0.815038
OW9103_I_3A	58161970	53508730	7949457486	0.4794	0.981169	0.936113	0.822378
OW9103_I_3B	76800504	68828268	10194228789	0.4754	0.983623	0.944175	0.819119
OW9103_I_3C	62443292	57125510	8460322620	0.477378	0.97976	0.931369	0.806775
OW9103_I_5A	77702748	69755764	10352620894	0.475865	0.982605	0.940635	0.822938
OW9103_I_5B	60070472	54728442	8128753823	0.475134	0.983277	0.94272	0.807484
OW9103_I_5C	87674098	78220282	11574333763	0.479541	0.980485	0.936958	0.789339
OW9103_N_0A	73125742	64940406	9622250778	0.477942	0.98393	0.945065	0.8202
OW9103_N_0B	71880846	64291116	9516677946	0.476247	0.983124	0.942386	0.830422
OW9103_N_0C	67290264	59899752	8915403270	0.474185	0.980493	0.932803	0.825507
OW9103_N_3A	79255688	71173702	10558715130	0.47823	0.983946	0.945357	0.802189
OW9103_N_3B	75617390	68039032	10093347005	0.477511	0.983591	0.944034	0.79227
OW9103_N_3C	66979080	60435548	8968351189	0.478657	0.983083	0.942378	0.780346
OW9103_N_5A	78238762	70078808	10402207527	0.476644	0.983129	0.942336	0.815848
OW9103_N_5B	75026600	67296738	10002218290	0.476684	0.982867	0.941515	0.817701
OW9103_N_5C	76980282	68427850	10164747786	0.47574	0.980854	0.934504	0.825883
OW9166_I_0A	78834832	70748412	10495947160	0.475019	0.982894	0.94125	0.812442
OW9166_I_0B	72798000	64808616	9595647715	0.479381	0.98308	0.942357	0.80926
OW9166_I_0C	71382110	63711494	9435336869	0.475674	0.98356	0.943924	0.802137
OW9166_I_3A	70083930	63086364	9367596665	0.476153	0.982184	0.939235	0.801922
OW9166_I_3B	72267174	64927076	9621337382	0.476811	0.982249	0.939749	0.79396
OW9166_I_3C	70642016	64433294	9546883628	0.473251	0.984131	0.945872	0.806397
OW9166_I_5A	73942080	66094896	9808196244	0.479554	0.984106	0.945891	0.791577
OW9166_I_5B	79416448	70280284	10406534782	0.481094	0.980505	0.93681	0.81831
OW9166_I_5C	53216010	47888828	7101611487	0.480837	0.983485	0.943607	0.779605
OW9166_N_0A	58926394	53361836	7924596909	0.479818	0.983607	0.944429	0.818383
OW9166_N_0B	69047680	61832842	9187367343	0.476818	0.982011	0.938784	0.796811
OW9166_N_0C	69449672	62222686	9239866250	0.478355	0.982255	0.939528	0.818745
OW9166_N_3A	59766760	53256600	7909182718	0.470717	0.984545	0.947693	0.783869
OW9166_N_3B	64867670	58520478	8688584824	0.476017	0.982629	0.940804	0.7975
OW9166_N_3C	65319866	58098060	8615684225	0.480991	0.982805	0.941476	0.771079
OW9166_N_5A	60217442	54581298	8075648380	0.47797	0.982954	0.941747	0.812787
OW9166_N_5B	83262836	74674302	11092700051	0.475177	0.983302	0.943106	0.798919
OW9166_N_5C	65926324	59166616	8793043137	0.476325	0.983503	0.943532	0.814764
RW_I_0A	153529340	130561380	19242802296	0.479891	0.986264	0.950016	0.78636
RW_I_0B	124420182	107200020	15964554647	0.479269	0.979041	0.931533	0.813712
RW_I_0C	137943200	123067360	18301471571	0.475275	0.981564	0.936813	0.83169
RW_I_3A	149709110	129515080	19263880847	0.477224	0.980519	0.933428	0.816218
RW_I_3B	153965646	131039144	19430672736	0.474883	0.987843	0.955743	0.809674
RW_I_3C	133600522	115073614	17006914095	0.473011	0.987165	0.953062	0.810632
RW_I_5A	172555098	144111344	21321126203	0.477377	0.987373	0.953825	0.798171
RW_I_5B	162166328	137451190	20406107563	0.475716	0.9871	0.952868	0.816256
RW_I_5C	166709472	142296876	21117219334	0.475695	0.987667	0.954902	0.825962
RW_N_0A	147210738	126791438	18741888860	0.476035	0.985434	0.946513	0.80645
RW_N_0B	163195340	138627628	20544054216	0.475621	0.987867	0.955916	0.820607
RW_N_0C	150226724	129752344	19171714740	0.476208	0.98745	0.954036	0.795466
RW_N_3A	128110346	109656252	16321518370	0.474484	0.986206	0.949707	0.804841
RW_N_3B	144827166	119368840	17687249471	0.479718	0.987073	0.952965	0.761813
RW_N_3C	116783124	101571384	15105661722	0.479175	0.981301	0.936261	0.788072
RW_N_5A	136586268	117608884	17505460186	0.479806	0.981093	0.935631	0.818718
RW_N_5B	180149600	151592070	22403051534	0.473438	0.98717	0.952784	0.830753
RW_N_5C	103909172	91019514	13542123490	0.476152	0.979518	0.929777	0.823988
