## Supplementary material for "Transcriptomic analysis of genotypes derived from *Rosa wichurana* unveils molecular mechanisms associated with quantitative resistance to *Diplocarpon rosae*": Online Resource 4

### Sheet: Correlations_samples
Supplementary Figure Correlations between samples for each individual (based on DEGs between I and N samples in at least one time point)
OW9004 (B5AB.1)
OW9008 (B3B5A)
OW9103 (B3)
OW9166 (B5AB.2)
RW
